# Combining protein-based transcriptome assembly, and efficient MinION long read sequencing for targeted transcript sequencing in orphan species. Validation on herbicide targets and low copy number genes in Gymnosperms, Juncaceae and Pteridophyta

**DOI:** 10.1101/2020.10.24.353441

**Authors:** Dyfed Lloyd Evans

## Abstract

Orphan species that are evolutionarily distant from their closest sequenced/assembled neighbour provide a significant challenge in terms of gene or transcript assembly for functional analysis. This is because 30% sequence divergence from the closest available reference sequence means that, even with a complete genome or transcriptome sequence, mapping-based or reference-based approaches to gene assembly and gene identification break down.

A new approach is required for reference-guided gene and transcript assembly in such orphan species, or species that are evolutionarily very divergent from their closest relatives. When annotating genes, the protein sequence is often preferred as it diverges less than the DNA/RNA sequence and it is often simpler to find meaningful homology at the protein level. This greater conservation of protein sequence across evolutionary time also makes proteins a prime candidate for use as the basis for sequence assembly. A protein-based pipeline was developed for transcript assembly between distantly related species. This was tested on three evolutionarily divergent species with little sequence information available for them and for which the closest genome representatives were at least 40 million years divergent as well as one species (*Azolla filiculoides*) for which a genome assembly is available. All the species have the potential to be weeds and herbicide targets were chosen as functional genes, whilst low copy number genes were chosen for evolutionary studies. Transcriptomic sequences were assembled using a bait and assemble strategy and final assemblies were verified by direct sequencing.
