## Supplemental Table 1 for "Combining protein-based transcriptome assembly, and efficient MinION long read sequencing for targeted transcript sequencing in orphan species. Validation on herbicide targets and low copy number genes in Gymnosperms, Juncaceae and Pteridophyta"

### Sheet: Sheet1
Gene ID	ABC1K3	ALS	EYE	FAAH	FMNLO	MCM5	MED17	NM1	RabGAP	SMC1	SMC2	TIF2	TIN1	TDN	Gene ID
Species															Species
Arabidopsis_thaliana	AT1G79600	AT3G48560	AT5G51430	AT5G64440	AT4G38890	AT2G07690	AT5G20170	AT3G62360	AT5G52580	AT3G54670	AT5G62410	AT4G11160	AT5G64510	AT2G20330	Arabidopsis_thaliana
Amaranthus_hypochondriacus	AHYPO_001782	AHYPO_004680	AHYPO_012401	AHYPO_005173	AHYPO_017541	AHYPO_021435	AHYPO_022637	AHYPO_001465	AHYPO_017459	AHYPO_006765	AHYPO_013487	AHYPO_008772	AHYPO_005188	AHYPO_009786	Amaranthus_hypochondriacus
Amborella_trichopoda	AMTR_s00022p00027620	AMTR_s00013p00050430	AMTR_s00106p00086320	AMTR_s00046p00233720	AMTR_s00185p00047700	AMTR_s00026p00049360	AMTR_s00081p00160620	AMTR_s00003p00052150	AMTR_s00051p00106780	AMTR_s00047p00208430	AMTR_s00029p00193070	AMTR_s00059p00132740	AMTR_s00033p00077840	AMTR_s00061p00092260	Amborella_trichopoda
Ananas_comosus	Aco001635.1.path1	Aco023874.1.path1	Aco017519.1.path1	Aco014087.1.path1	Aco014027.1.path1	Aco011552.1.path1	Aco005820.1.path1	Aco001771.1.path1	Aco023225.1.path1	Aco010101.1.path1	Aco007203.1.path1	Aco007487.1.path1	Aco002247.1.path1	Aco014616.1.path1	Ananas_comosus
Asparagus_officinalis	evm.TU.AsparagusV1_05.1638	evm.TU.AsparagusV1_02.1172	evm.TU.AsparagusV1_01.1414	evm.TU.AsparagusV1_04.16	Anaoc.0003s1782	evm.TU.AsparagusV1_08.785	evm.TU.AsparagusV1_03.3042	evm.TU.AsparagusV1_07.1260	evm.TU.AsparagusV1_01.133		evm.TU.AsparagusV1_10.1286	evm.TU.AsparagusV1_09.502		evm.TU.AsparagusV1_04.246	Asparagus_officinalis
Azolla_filiculoides	Azfi_s0096.g043697	Azfi_s0003.g007772	Azfi_s0662.g081469	Azfi_s0003.g007944	Azfi_s0129.g048976	Azfi_s0083.g038881	Azfi_s0054.g033759	Azfi_s0157.g053773	Azfi_s0004.g008465	Azfi_s0002.g001113	Azfi_s0003.g007776	Azfi_s0440.g070310	Azfi_s0163.g054233	Azfi_s0143.g051480	Azolla_filiculoides
Brachypodium_distachyon	BRADI_2g30567v3	BRADI_3g44130v3	BRADI_1g32317v3	BRADI_5g02380v3	BRADI_5g01730v3	BRADI_3g54190v3	BRADI_2g00620v3	BRADI_2g11490v3	BRADI_3g53040v3	BRADI_3g12830v3	BRADI_2g57967v3	BRADI_2g38310v3	BRADI_2g51010v3	BRADI_3g28150v3	Brachypodium_distachyon
Brassica_oleracea	Bo6g080910	Bo1g076910	Bo2g050490	Bo2g166250	Bo1g002220	Bo3g086790	Bo3g014060	Bo8g097800	Bo2g047600	Bo3g083460	Bo3g107670	Bo2g108960	Bo3g101230	Bo7g003680	Brassica_oleracea
Citrus_clementina	CICLE_v10004461mg	CICLE_v10007130mg	CICLE_v10004313mg		CICLE_v10027934mg	CICLE_v10007588mg	CICLE_v10007689mg	CICLE_v10018561mg	CICLE_v10007683mg	CICLE_v10024065mg	CICLE_v10004183mg	CICLE_v10000440mg	CICLE_v10028503mg	CICLE_v10019299mg	Citrus_clementina
Coffea_arabica	evm.TU.Scaffold_214.1069	evm.TU.Scaffold_2157.389	evm.TU.Scaffold_637.1935	evm.TU.Scaffold_634.1216	evm.TU.Scaffold_618.317	evm.TU.Scaffold_493.89	evm.TU.Scaffold_1714.4	evm.TU.Scaffold_407.36	evm.TU.Scaffold_576.470	evm.TU.Scaffold_2016.362	evm.TU.Scaffold_494.82	evm.TU.Scaffold_465.1200	evm.TU.Scaffold_634.1200	evm.TU.Scaffold_2016.426	Coffea_arabica
Cucumis_sativus	Csa_1G560790	Csa_1G001520	Csa_3G175670	Csa_7G068620	Csa_7G007900	Csa_2G009300	MELO3C022187.2	Csa_7G407780	Csa_2G007450	Csa_7G372260	Csa_3G175630	Csa_4G050840	Csa_7G069190	Csa_3G611350	Cucumis_sativus
Daucus_carota	DCAR_009842	DCAR_007493	DCAR_020189	DCAR_005658	DCAR_022791	DCAR_014827	DCAR_014873	DCAR_018280	DCAR_009320	DCAR_005687	DCAR_020185	DCAR_008535	DCAR_021922	DCAR_018527	Daucus_carota
Eucalyptus_grandis	Eucgr.F03639	Eucgr.K02720	Eucgr.A02893	Eucgr.I02568	Eucgr.G01740	Eucgr.C00405	Eucgr.C04186	Eucgr.H00999	Eucgr.C01375	Eucgr.B01550	Eucgr.A02895	Eucgr.B03733	Eucgr.I02516	Eucgr.K01415	Eucalyptus_grandis
Fragaria_vesca	gene29299-v1.0-hybrid	gene09201-v1.0-hybrid	gene21213-v1.0-hybrid	gene24503-v1.0-hybrid	gene01681-v1.0-hybrid	F. vesca	gene13662-v1.0-hybrid	gene20460-v1.0-hybrid	gene21340-v1.0-hybrid	gene08098-v1.0-hybrid	gene34121-v1.0-hybrid	gene29342-v1.0-hybrid		gene08358-v1.0-hybrid	Fragaria_vesca
Glycine_max	GLYMA_03G031700	GLYMA_15G072500	GLYMA_12G013000	GLYMA_13G254200	GLYMA_04G007400	GLYMA_13G156400	GLYMA_05G009700	GLYMA_19G217500	GLYMA_13G159100	GLYMA_13G123700	GLYMA_12G236600	GLYMA_03G227100	GLYMA_13G253400	GLYMA_19G169500	Glycine_max
Gossypium raymondii	B456_011G213700	B456_011G141100	B456_008G216000	GLYMA_15G060700	B456_001G243900	B456_013G218100	B456_001G041100	B456_004G144800	456_010G061900	B456_001G253800	B456_003G113400	B456_008G251900	B456_008G043000	B456_001G237200	Gossypium raymondii
Manihot_esculenta	MANES_02G222700	MANES_06G120100	MANES_06G134600	MANES_10G094600	MANES_11G081200	MANES_06G040400	MANES_06G049700	MANES_05G014200	MANES_14G115300	MANES_12G032800	MANES_14G036500	MANES_02G013600	MANES_10G090700	MANES_13G038900	Manihot_esculenta
Medicago_truncatula	MTR_0053s0030	MTR_3g099190	MTR_0004s0490	MTR_2g010180	MTR_3g117580	MTR_4g116870	MTR_4g114100	MTR_7g109730	MTR_4g115090	MTR_1g069910	MTR_8g037325	MTR_5g032140	MTR_4g134220	MTR_7g098900	Medicago_truncatula
Mimulus_guttatus	Migut.N00523	Migut.D01268	Migut.F00479	Migut.B00517	Migut.B00123	Migut.K00361	Migut.E01544	Migut.N00932	Migut.J01218	Migut.N02206	Migut.F00482	Migut.N02466	Migut.B00502	Migut.D00486	Mimulus_guttatus
Musa_acuminata	GSMUA_Achr8G21380_001	GSMUA_Achr6G16610_001	GSMUA_Achr1G16820_001	GSMUA_Achr4G18300_001	A4A49_30224	GSMUA_Achr10G30670_001	GSMUA_Achr2G08260_001	GSMUA_Achr11G05040_001	GSMUA_Achr10G08220_001	GSMUA_Achr5G21370_001	GSMUA_Achr11G01470_001	GSMUA_Achr11G01750_001	GSMUA_Achr5G02020_001	GSMUA_Achr5G20500_001	Musa_acuminata
Oryza_sativa	Os05g0323800	Os02g0510200	Os06g0669600	s04g0102700	(Os04g0117600	Os02g0797400	Os12g0638600	Os01g0300600	Os02g0709800	Os12g0641500	Os01g0904400	Os09g0515500	Os01g0767600	Os10g0464100	Oryza_sativa
Phoenix_dactylifera	XM_008784432	XM_008800718.3	XM_008798724.2	XM_008793280.2	XM_008783559.3	XM_008786575.2	XM_008811529.3	XM_008782922.3	XM_008787558.3	XM_008807016.3	XM_008802772.2	XM_008798268.3	XM_008792182.2	XM_026802918.1	Phoenix_dactylifera
Physcomitrella_patens	Pp3c17_21120	Pp3c10_21800	Pp3c7_60	Pp3c23_9920	Pp3c4_14410	Pp3c8_22990	Pp3c3_25450	Pp3c14_26400	Pp3c20_14740	Pp3c12_10030	Pp3c13_8840	Pp3c6_1920	Pp3c15_22880	Pp3c3_26410	Physcomitrella_patens
Populus_trichocarpa	POPTR_002G000100v3	POPTR_015G097100v3	POPTR_003G109100v3	POPTR_001G285900v3	POPTR_009G125500v3	POPTR_006G188700v3	POPTR_015G057100v3	POPTR_002G194000v3	POPTR_018G127500v3	POPTR_005G224900v3	POPTR_001G125000v3	POPTR_001G095500v3	POPTR_009G081500v3	POPTR_014G193500v3	Populus_trichocarpa
Prunus_persica	PRUPE_5G000100	PRUPE_5G043100	PRUPE_2G277000	PRUPE_8G076300	PRUPE_8G082800	PRUPE_7G252700	PRUPE_7G240500	PRUPE_3G010500	PRUPE_7G247700	PRUPE_8G222900	PRUPE_2G276400	PRUPE_5G113200	PRUPE_8G157400	PRUPE_8G213600	Prunus_persica
Selaginella_moellendorffii	SELMODRAFT_109699	SELMODRAFT_130605	SELMODRAFT_148467	SELMODRAFT_123798	SELMODRAFT_89139	SELMODRAFT_88878	SELMODRAFT_419660	SELMODRAFT_173602	SELMODRAFT_96534	SELMODRAFT_428807	SELMODRAFT_137981	SELMODRAFT_98506	SELMODRAFT_270280	SELMODRAFT_410333	Selaginella_moellendorffii
Setaria_italica	SETIT_024393mg	SETIT_019445mg	SETIT_005866mg	SETIT_0096272mg	SETIT_009538mg	SETIT_016456mg	SETIT_000592mg	SETIT_000103mg	SETIT_016566mg	SETIT_015928mg	SETIT_000101mg	SETIT_009583mg	SETIT_000983mg	SETIT_034712mg	Setaria_italica
Solanum_lycopersicum	Solyc04g083010.3	Solyc03g044330.1	Solyc05g006950.3	Solyc01g106360.3	Solyc01g110490.3	PGSC0003DMG400011837	Solyc12g006650.2	Solyc06g009530.3	Solyc12g009610.2	Solyc06g083870.3	Solyc03g093260.3	Solyc08g081900.3	Solyc01g106470.3	Solyc06g008110.3	Solanum_lycopersicum
Sorghum_bicolor	SORBI_3009G093100	SORBI_3004G155800	SORBI_3010G223400	SORBI_3006G002400	SORBI_3006G010400	SORBI_3004G331600	SORBI_3003G104000	SORBI_3003G143800	SORBI_3004G264400	SORBI_3007G161000	SORBI_3003G393100	SORBI_3006G093300	SORBI_3003G308400	SORBI_3001G227400	Sorghum_bicolor
Theobroma_cacao	TCM_045616	TCM_020010	TCM_014923	TCM_007309	TCM_006765	TCM_047088	TCM_038046	TCM_004834	TCM_038132	TCM_004030	TCM_014915	TCM_006917	TCM_006356	TCM_003879	Theobroma_cacao
Vitis_vinifera	VIT_03s0017g02360	VIT_17s0000g01310	VIT_16s0022g00490	VIT_03s0097g00620	VIT_03s0038g00870	VIT_11s0149g00130	VIT_11s0016g05020	VIT_07s0005g01650	VIT_11s0016g05700	VIT_07s0005g03440	VIT_16s0022g00060	VIT_14s0060g02210	VIT_03s0088g01200	VIT_07s0005g04490	Vitis_vinifera
Zostera_marina	Zosma9g00160	Zosma27g00720	Zosma85g00550	Zosma24g00150	Zosma34g00380	Zosma55g00150	Zosma38g00710	Zosma12g00360	Zosma142g00270	Zosma206g00040		Zosma214g00170		Zosma15g01140	Zostera_marina
Dioscorea rotunda	Dr09565		Dr11810		Dr10083	Dr14480	Dr10230	Dr04428	Dr13553	Dr16405	Dr09949	Dr11013	Dr04296		Dioscorea rotunda
Cinnamomum kanehirae															Cinnamomum kanehirae
Nymphaea colorata	NC6G0154670	NC7G0235490	NC4G0023630	NC4G0151270	NC2G0286310	NC4G0153740	NC1G0129650	NC10G0045090	NC3G0229400	NC8G0060050	NC10G0043230	NC4G0011760	NC4G0151840	NC5G0267600	Nymphaea colorata
Aquilegia coerulea	Aqcoe5G105500	Aqcoe3G073500	Aqcoe2G327800	Aqcoe6G067400	Aqcoe3G086400	Aqcoe1G074700	Aqcoe5G057300	Aqcoe5G221300	Aqcoe7G383900	Aqcoe5G025300	Aqcoe2G060600	Aqcoe7G166400	Aqcoe6G064300	Aqcoe5G011700	Aquilegia coerulea
Spirodela polyrhiza	Spipo5G0034100	Spipo4G0056300	Spipo1G0081200	Spipo2G0125800	Spipo11G0044200	Spipo28G0010200	Spipo27G0020700	Spipo3G0069500	Spipo5G0032500		Spipo6G0057500	Spipo0G0055300	Spipo2G0107100	Spipo11G0060500	Spirodela polyrhiza
