## Supplemental Table 2 for "Combining protein-based transcriptome assembly, and efficient MinION long read sequencing for targeted transcript sequencing in orphan species. Validation on herbicide targets and low copy number genes in Gymnosperms, Juncaceae and Pteridophyta"

### Sheet: Sheet1
Species															SRA Files
Acorus_calamus	ABC1K3	ALS	EYE	FAAH	FMNLO	MCM5	MED17	NM1	RabGAP	SMC1	SMC2	TIF2	TIN1	TDN	SRR6374688
Berberis_thunbergii	ABC1K3	ALS	EYE	FAAH	FMNLO	MCM5	MED17	NM1	RabGAP	SMC1	SMC2	TIF2	TIN1	TDN	SRR7441392, SRR7441394., SRR7441395, SRR7441402, SRR7441408
Chloranthus_japonicus	ABC1K3	ALS	EYE	FAAH	FMNLO	MCM5	MED17	NM1	RabGAP	SMC1	SMC2	TIF2	TIN1	TDN	SRR6374670
Cinnamomum camphora	ABC1K3	ALS	EYE	FAAH	FMNLO	MCM5	MED17	NM1	RabGAP	SMC1	SMC2	TIF2	TIN1	TDN	SRR2095976, SRR6374671, SRR6436154
Equisetum_arvense	ABC1K3	ALS	EYE	FAAH	FMNLO	MCM5	MED17	NM1	RabGAP	SMC1	SMC2	TIF2	TIN1	TDN	SRR1696882, SRR4061754, SRR4061755
	ALS	EPSPS	GS	ACCase	HPPD	PDS	PPO
Ginkgo_biloba	ABC1K3	ALS	EYE	FAAH	FMNLO	MCM5	MED17	NM1	RabGAP	SMC1	SMC2	TIF2	TIN1	TDN	SRR1722455, SRR6125579, SRR7767747, SRR7767748
Juncus_effusus	ABC1K3	ALS	EYE	FAAH	FMNLO	MCM5	MED17	NM1	RabGAP	SMC1	SMC2	TIF2	TIN1	TDN	SRR3233330., SRR4450627
	ALS	EPSPS	GS	ACCase	HPPD	PDS	PPO
Lilium_lancifolium	ABC1K3	ALS	EYE	FAAH	FMNLO	MCM5	MED17	NM1	RabGAP	SMC1	SMC2	TIF2	TIN1	TDN	SRR5420970, SRR5420983, SRR6312293, SRR7012467.
Lygodium_japonicum	ABC1K3	ALS	EYE	FAAH	FMNLO	MCM5	MED17	NM1	RabGAP	SMC1	SMC2	TIF2	TIN1	TDN	SRR5499391. SRR6920701.
Magnolia_sinostellata	ABC1K3	ALS	EYE	FAAH	FMNLO	MCM5	MED17	NM1	RabGAP	SMC1	SMC2	TIF2	TIN1	TDN	SRR7245508, SRR7250835, SRR7250865., SRR7250900, SRR7250910
Nelumbo_nucifera	ABC1K3	ALS	EYE	FAAH	FMNLO	MCM5	MED17	NM1	RabGAP	SMC1	SMC2	TIF2	TIN1	TDN	SRR6282639
Ophiglossum_vulgatum	ABC1K3	ALS	EYE	FAAH	FMNLO	MCM5	MED17	NM1	RabGAP	SMC1	SMC2	TIF2	TIN1	TDN	SRR2103720, SRR5499398
Pinus_sylvestris	ABC1K3	ALS	EYE	FAAH	FMNLO	MCM5	MED17	NM1	RabGAP	SMC1	SMC2	TIF2	TIN1	TDN	ERR569772, ERR569774, ERR569775, ERR569776, ERR569777, ERR1719101
Platanus_occidentalis	ABC1K3	ALS	EYE	FAAH	FMNLO	MCM5	MED17	NM1	RabGAP	SMC1	SMC2	TIF2	TIN1	TDN	SRR342036, SRR342038
Pteridium_aquilinum	ABC1K3	ALS	EYE	FAAH	FMNLO	MCM5	MED17	NM1	RabGAP	SMC1	SMC2	TIF2	TIN1	TDN	SRR043594, SRR1119256
	ALS	EPSPS	GS	ACCase	HPPD	PDS	PPO
Taxus_baccata	ABC1K3	ALS	EYE	FAAH	FMNLO	MCM5	MED17	NM1	RabGAP	SMC1	SMC2	TIF2	TIN1	TDN	SRR065067., SRR5822140
