## Supplemental Table 3 for "Combining protein-based transcriptome assembly, and efficient MinION long read sequencing for targeted transcript sequencing in orphan species. Validation on herbicide targets and low copy number genes in Gymnosperms, Juncaceae and Pteridophyta"

### Sheet: Sheet1
	ABC1K3	ALS	EYE	FAAH	FMNLO	MCM5	MED17	NM1	RabGAP	SMC1	SMC2	TIF2	TIN1	TDN	EPSPS	GS	ACCase	HPPD	PDS	PPO
Azolla filliculoides	2809/2265	2469/1971	3094/2628	2299/1815	2567/2205	3087/2184	2890/2079	3847/3696	2542/2037	4788/3687	4581/3564	3915/3309	1772/1308	3069/1983	2228/1563	1741/1071	7814/6711	2084/1449	2400/1770	2190/1667
	F: AGGGTTCCCTCTCGTCAGGCG R: ACTTACCCACGTGCCAACAAAACT	F: GCTATGGCCATGGCGATGGCAC R: TCAACCAACCCCAACCAGAGGCT	F: GCTGCTGGAATAAGCGTTTCTATGT R: TCCATCAATCACAGCAAGCGA	F: ACTGTCCTACCTCCCTCCCCTGT R: TGCCATCAAAGTGTCGTGGCCC	F: GCAGCCATGGTGGTATCTTGCGGGG R:GCATAGAAAAGCAAGAAACATGGCA	L: TGCACAGCGCGAGTTTCCCTCTCG R: TGCCCTCCCACCAAAAAGGGAGGC	F: ACAAAGCACCCTATTCCTCGGAGA R: AGACAGAAGATTTTTGGGTCTCCTT	F: GGCATGGCTCTGTTTCTGCTCCTTC R: CCTTGGCCAAGTTCAATAGGTTCTTTTCC	F: CCACCTTCTGCGAACACACGCAGC R: AGCAATACCCAAGCAGCCAAGT	L: TGGGGCTGTGTTGAAAACCCCCG R: GAAAACGCCGTGCAGGCTCA	F: CTCCGACGCCACGCGCAGCAG R: ACCCATCAAGCAAAGCCCTGCC	F: TGGACAATGAAACCAGCTTGCACC R: TGACGTGGGCGCTCTCCCTCCC	F: TCCTGCAGCGTTTCCTCGCTC R: GGAAGGGTGCAACAAATCAGGTCCA	F: ACGAAGAAGACGGGCGAGCATGG R: GCAATCACTCTCTCCTGCCCTCTGC	F: TCGCCCACCCTCTGTTTTGGCT R: TCAAATGGATGCAAAGACAGTCGAG	F: GCGCGTTCTAATGGGTGGGACACG R: GCAGTGTGCTGCTGCTTTTTCCCT	F: TCCAGCTTTCTTTCCATTACTCTGT R: TCCGTGCATATGCCGCCATCATCT	F: GGATGGCGTGGCCATGGCTGCAT R: TCCGTCAGCCAAGGCCGCAT	F: TCACTTGCAAAGCATCATTCTCACA R: ATGCACAGGCTGATTCGATGAT	F: TCCACACCCCTCCCCACCTTCTT R: TCATTCCATGGGAAAAATGGGGGCT
Berberis_thunbergii
Chloranthus_japonicus
Equisetum_arvense
Ginkgo_biloba
Juncus_effusus
Lilium_lancifolium
Magnolia_sinostellata
Ophioglossum_vulgatum
Pinus_sylvestris	3044/2160	2899/2010	3474/2553	2720/2010
	F: AACTGATTCAGCCCACTCCGCCATGAGT R: CGTTGGCTCATTGGTTACTTCAGGTGTTTG	F: TCCGAACAGAACCGAGTTTCTTGATGCCA R: TGCACCAGGCATTACAGGAGGCAAGGTC	F: CGACGCCGAACATGCGAGCGAAG R: TGCCTCTACCAAGGTGCCCTTCCACTCAG
Pteridium_aquilinum	2626/2262	2468/2007	2908/2514	2220/1818	2798/2266	2688/2184	2226/2151	3951/3696	2318/2040	4106/3642	3899/3591	2230/1920	1692/1350	2049/1698	1862/1584	1511/1071	7469/6711	1732/1308	2351/1707	2272/1725
	F: GCCATGGCTTCCTGCCTCACTTATGCCTCCCTCTCA R: GTGCGACTTTATGCAACACCAATAGTCGA	F: AAGACCTGAACTTTGTTGAAGACCGCCCGT R: CTCAAGCTATTAGATACAGGCCAAAGGCGA	F: TGCACAGGAGCACTACCTACGTTTGTGCAG R: CTCAAGCCGAGACTCAATGTGAAAGGAGGT	F: AAGCAGCAGCTGTTGGAAGGCTACACACAA R: CATGCATTCTCTCATCTATGGGCCTCACCA	F: GAGTAACCATTGTATCTTTGGCCTCCTGCT R: GGTCAGTGGTATCAACGCAGAGTCGCAGTC	F: CCTGAACCTGTGAGAAGGAAGGCAGCAGAG R: CCCTCACCATGCTTGTGATTGAAGCTAGGC	F: ATGGTAGCTGCCGTGAGCTTGGAC R: AGCCCCCATTACGTCATTTGGGGA	F: AGGAGCTCTTGATGTAGTGGGCGACCTTGA R: CTGTCTAACTAACACAAAAAGACTGTGCCAACCTG	F: CGAAGAAGAAGTCATGAGCGGCCTTG R: TGCGCTTCTTGTGGATGATTTCCTTGT	F: CCCGCCTTCGAGGAGTAGCCATGTCGTGCC R: GCCTTCTGTGCCCAACAAAAACTCAAGGGC	F: CGCGTACAGTTGTTCCCGGCTTT R: ACAACAAGACATTGTGGTTCACGCTACCT	F: GCCACCACCTGCTGATAAACCTTATGTCC R: CTATTACTGGCATGTCCAGCGCGTATGA	F: GCAGCCTCGATCTCAACAGCAGGGT R: CTTTGGATTACAGTCACACGTCATCCGTT	F: TGCAAGAGAGATTCCTCACAGCAGGAGGCT R: GCAGGCGGACCAAGCTACGA	F: TGCTGATGGGTTCCCCCCCAAT R: ACAGTTCAAAGAACAGTGTCCCGGGTTG	F: TCCTCCACTCCCACATCTGAGGAG R: AGAAAATTGTAACAACCCTGCACCATCA	F: TGTGGATCCCTGCCAGAGGAGCTT R: CGCAGGTGCAGTGGTATCAACGCAGAGT	F: TCACCCAGCTCAAAGCTCGTGGCTATGG R: GCAGACCTTCCCACGGTGTGCTGT	F: CAGAAAATGCAGGGTCTCTGCCCT R: GCAGTGGTATCAACGCAGAGTCGCAGTC	F: ACTCTGGCAAGCCAGTTCTCGGATGTC R: GCAGTGGTATCAACGCAGAGTCGCAGTC
Taxus_baccata	2784/1950	2388/1995	3274/2553	2176/1821	2493/2169	2410/2178	2685/2121	3801/2712	2382/2001	3779/3648	4119/3582	2637/2223	1711/1257	2601/2415
	F: CACAGGCGTCTGGAGGCACGAAAA R: GCAGGCTTCTCAAACCTGTACTTTTGGACTCCTC	F: AGGATTCTTGAAACCACAAGGATGAGTTT R: TCCACTAACTCAAGAGTTGAACCTACCTCCCAGTGT	F: CGCCGAACATGCGAGCGAAGGGGACTTGGT R: CAGGACAAATGTGAAAACTCGTAGTGTCATTA	F: AGTGTAAGATTGGGAGCAAAATGGGCAA R: CATGACTTATTTCAGAAACCATGAGTAA	F: CGCGATGAAAACAGAACAACGGCTTAGCT R: TTTGGCCGTGTGGGATGAATGGC	F: CCAGTGCCAAATCAAGAGCAAACCAATCT R: TCTCTCTAATATTCCACTTCGTCTCTCTGATGCA	F: ATTTCCAGGTGCAGCGGCACGAATC R: AGTGATGGCCTTACCAGCTTGTGTCCAGC	F: GATGTTCGTCGGACGGTTCCTCCG R: TTGTCAAGAAGGCTACCGGATGACATT	F: GCAGGTGAGAGAGAGACGGGGCGAC R: ATAATTCAGTACTGTTTCCTAGAACTTCAAAGC	F: AGAGGGAAAAGGAGGGAAAAGGAGAAGGA R: CCAATAGCTTATATCTCATCATACTTGGTGAGGTC	F: GGGTTTTAGTTTAGCTCCATGTATATCAAAGAGATCTG R: CATGCCATCTCCTGTAGCAGAGCTGGGGAA	F: ATGCAGCTCATCGTCCGCTCCCAT R: TCTGCTGAAGGAGCTCTCATCTCCAATCTTGAGC	F: TCGATCCTCGCCGCTACCATGGCAAAAGT R: ACCAAGCTCATTAGTATCCGTCAGCGTTGAGTG	F: CACTGTCGGGGTGGAGCAATGGCAT R: GCTCTGGCCCAGTTATGTGAACAATTCCG
